# Proteome changes associated with effect of high-dose single-fractionation radiation on lung adenocarcinoma cell lines

**DOI:** 10.1101/2025.01.21.634048

**Authors:** Elina Leis, Vijayachitra Modhukur, Helen Lust, Markus Vardja, Merilin Saarma, Ivar Ilves, Jana Jaal, Darja Lavogina

## Abstract

Lung cancer is a leading cause of cancer-related mortality globally, with non-small cell lung cancer (NSCLC) representing 85% of cases. Advances in treatment modalities, including the emergence of antibody-drug conjugates and stereotactic radiation therapy, have improved outcomes. However, the possible synergistic effects of these therapies remain underexplored at the molecular level. This study investigated high-dose radiation-induced proteomic changes in lung adenocarcinoma cell line HCC-44 grown adherently and cell line A549, grown as adherent cells and 3D spheroids. Our hypothesis was that proteins upregulated by 10 Gy irradiation serve as resistance drivers in cancerous cells and can thus represent potential therapeutic targets.

The label-free mass spectrometry revealed distinct proteomic responses to 10 Gy irradiation, varying by cell line and culturing conditions. Differentially expressed proteins elevated in the irradiated samples included ephrin type-A receptor 2 (EPHA2) in adherent cells and insulin-like growth factor 2 receptor (IGF2R), tetraspanin 3 (TSPAN3) as well as cathepsin D (CTSD) in spheroids. The validation of these targets was carried out *via* Western blot, immunofluorescence, viability assay and spheroid formation assay. The functional assays demonstrated that irradiation sensitized A549 cells to EPHA2 and CTSD inhibitors. These findings underscore the potential of integrating radiation and targeted therapies in NSCLC treatment, and highlight EPHA2 as a promising candidate for future therapeutic strategies.
