## Supplementary material for "Proteome changes associated with effect of high-dose single-fractionation radiation on lung adenocarcinoma cell lines": Table S1

### Sheet: HCC_2D_10Gy_vs_HCC_2D_NT
name	ID	P-value	FDR	log2 (fold change)
ANLN	Q9NQW6	4.25294e-08	4.14e-07	4.85
ALDH1A3	P47895	5.08188e-07	0.000181	2.23
UAP1	Q16222	1.84025e-05	0.02	2.15
KIF23	H7BYN4	2.16697e-06	0.00132	2.13
F3	P13726	2.40893e-06	0.00151	2.02
PLA2G4A	P47712	7.1455e-06	0.00709	1.83
PAPSS2	O95340	6.31629e-07	0.000243	1.75
TUBB2A	Q13885	2.62141e-08	2.6e-07	1.42
KPNA2	A0A7I2V351	1.08266e-06	0.000512	1.32
NAMPT	P43490	4.11519e-08	4.07e-07	1.25
SLC4A7.1	H7C3C4	1.88182e-05	0.0204	1.23
EPHA2	P29317	4.39295e-07	0.000146	1.13
MEAK7	Q6P9B6	1.45979e-06	0.000742	1.13
ANXA3	P12429	9.8219e-06	0.0104	1.1
OPTN	Q96CV9	2.04803e-05	0.0219	1.07
TUBB4A	P04350	5.84124e-06	0.00552	1
TUBB6	Q9BUF5	4.9177e-06	0.00437	1
UBASH3B	Q8TF42	2.16687e-05	0.0229	0.994
HSPH1	Q92598	1.13092e-06	0.000536	0.906
MAP1B	P46821	7.49261e-06	0.00749	0.904
OAT	P04181	8.49208e-07	0.000382	0.902
SPATS2L	Q9NUQ6	1.40793e-05	0.0155	0.795
SARS2	M0QWZ7	1.6159e-05	0.0178	-0.659
CAT	P04040	2.89168e-06	0.00194	-0.819
ITGAV	A0A8V8TLW4	2.13037e-05	0.0226	-0.824
EPHX1	P07099	1.94832e-05	0.021	-0.911
SCP2	P22307	2.3352e-05	0.0242	-0.96
SELENBP1	Q13228	2.36693e-05	0.0245	-1.04
ABCC3	O15438	2.74688e-05	0.028	-2.45

### Sheet: A549_2D_10Gy_vs_A549_2D_NT
name	ID	P-value	FDR	log2 (fold change)
TGFBI	Q15582	1.17548e-05	0.00651	2.66
OPTN	Q96CV9	1.43907e-08	2.96e-09	1.97
FDXR	P22570	6.20326e-06	0.00318	1.7
RRM2B	H0YAV1	5.97377e-07	4.61e-05	1.51
TRIOBP	Q9H2D6	2.09816e-05	0.0129	1.47
SLC4A2	P04920	6.1168e-05	0.0365	1.36
RBKS	Q9H477	6.31796e-05	0.0374	1.21
DGKA	P23743	1.57551e-05	0.00906	1.19
FBXO2	Q9UK22	4.43377e-07	2.88e-05	1.17
CAPN2	P17655	2.96322e-05	0.0188	0.975
MAP1B	P46821	5.83523e-06	0.00294	0.924
SULT1A1	P50225	6.48746e-05	0.0382	0.916
PLOD2	E7ETU9	1.31859e-05	0.00719	0.896
ITPR3	Q14573	5.43346e-05	0.033	0.879
ALDH1B1	P30837	3.04461e-05	0.0193	0.878
SLC27A4	Q6P1M0	7.22439e-05	0.0416	0.872
RAI14	Q9P0K7	5.95673e-07	4.59e-05	0.861
PALLD	Q8WX93	4.19198e-06	0.00184	0.833
CTSD	A0A1B0GVD5	4.0465e-05	0.0251	0.82
VAT1	Q99536	3.97832e-05	0.0247	0.79
MYH9	P35579	7.96481e-06	0.00433	0.781
EPHA2	P29317	6.92337e-05	0.0403	0.718
PLEC	Q15149	8.89622e-06	0.00492	0.718
MVP	Q14764	4.99524e-05	0.0306	0.694
NEK9	A0A7I2V5R1	8.12785e-05	0.0456	0.691
KRT18	P05783	8.60182e-05	0.0476	0.593
PRPF4	O43172	5.17075e-05	0.0316	-0.649
RBBP7	Q16576	1.77864e-05	0.0105	-0.663
MSH2	P43246	3.02192e-05	0.0192	-0.736
NASP	P49321	2.65801e-05	0.0168	-0.75
MSH6	A0A8V8TQJ0	1.03706e-05	0.00578	-0.76
NUMA1	Q14980	4.02311e-05	0.025	-0.935
RRM1	P23921	1.57586e-06	0.00034	-0.977
SMC3	Q9UQE7	9.05946e-05	0.0494	-0.999
ANP32E	Q9BTT0	1.19571e-05	0.00661	-1.08
POLD3	Q15054	7.6827e-05	0.0437	-1.16
MCM7	P33993	2.9463e-07	1.24e-05	-1.34
MCM4	A0A3B3IU45	4.57604e-05	0.0282	-1.39
MCM3	P25205	1.02207e-07	9.31e-07	-1.4
MCM5	P33992	7.06552e-09	3.28e-10	-1.41
TOP2A	P11388	6.13686e-07	4.78e-05	-1.47
MCM2	P49736	7.52887e-08	4.61e-07	-1.49
MTUS1	Q9ULD2	3.24006e-08	3.87e-08	-2.17
SMC2	O95347	1.29391e-07	1.55e-06	-2.27
ADNP	Q9H2P0	1.27723e-05	0.007	-2.49
NCAPG	Q9BPX3	1.11339e-05	0.00619	-2.57
SLC12A2	P55011	4.29223e-06	0.0019	-2.71
WDHD1	O75717	1.95547e-06	0.000495	-3.57

### Sheet: A549_sph_10Gy_vs_A549_sph_NT
name	ID	P-value	FDR	log2 (fold change)
FDXR	P22570	4.15294e-05	3.1e-05	1.43
FBXO2	Q9UK22	6.03487e-08	9.58e-14	1.38
RRM2B	H0YAV1	1.08285e-05	6.38e-07	1.18
PBXIP1	Q96AQ6	0.000283511	0.00212	1.16
IGF2R	P11717	0.000199611	0.00115	1.08
ALDH1A3	P47895	0.00198958	0.0476	0.981
TSPAN3	O60637	0.000781784	0.0125	0.89
DGKA	P23743	0.000825512	0.0136	0.791
ACOT8	H7C5A7	0.00160337	0.0363	0.739
PBRM1	A0A9L9PXL4	0.000145631	0.000617	0.71
ACAD8	Q9UKU7	0.000619833	0.00874	0.675
CTSD	A0A1B0GVD5	0.000287966	0.00217	0.67
PCNA	P12004	0.00178918	0.0417	-0.587
ANP32E	Q9BTT0	0.00203216	0.0489	-0.621
MSH6	A0A8V8TQJ0	4.90533e-05	4.66e-05	-0.657
PDS5A	Q29RF7	0.00155246	0.0348	-0.68
KPNA2	A0A7I2V351	0.00032864	0.00276	-0.771
TMPO	P42166	0.00130655	0.0274	-0.814
RRM1	P23921	1.29794e-06	3.42e-10	-0.993
CYP51A1	A0A8I5KWQ7	0.000162052	0.000762	-1.14
TOP2A	P11388	3.9658e-06	2.83e-08	-1.25
MCM3	P25205	4.68163e-08	9.58e-14	-1.49
MCM5	P33992	2.42798e-09	9.58e-14	-1.52
MCM7	P33993	6.02658e-08	9.58e-14	-1.52
MCM2	P49736	3.35104e-08	9.58e-14	-1.59
MCM6	Q14566	9.27179e-06	4.33e-07	-2.03
MCM4	A0A3B3IU45	4.46544e-07	2.6e-12	-2.09
TRIP13	Q15645	0.000261277	0.00186	-2.1
POLD1	M0R2B7	5.45909e-06	8.32e-08	-2.28
DNMT1	A0A7I2V5D0	1.01991e-05	5.53e-07	-2.28
NCAPD2	Q15021	7.7665e-06	2.62e-07	-2.89
SMC4	Q9NTJ3	3.21192e-08	9.58e-14	-3.82
SMC2	O95347	4.61975e-11	9.58e-14	-4.13
